# Progenitor Diversity and Architecture of the Human Ganglionic Eminences Shaping the Basal Ganglia

**DOI:** 10.64898/2025.12.31.697063

**Authors:** Clara V. Siebert, Mengyi Song, Juan A. Moriano, Zhenmeiyu Li, Arantxa Cebrian Silla, Miranda Walker, Songcang Chen, Jennifer Baltazar, Lilian Gomes de Oliveira, Merut Shankar, Yuhan Xie, Pranav Suraparaju, Shaohui Wang, Qiuli Bi, Yajun Xie, Yuqi Ren, Miguel Turrero García, Li Wang, Guolong Zuo, Marten P. Smidt, Marco F.M. Hoekman, Corey Harwell, Jack Parent, John Rubenstein, Arturo Alvarez-Buylla, Arnold Kriegstein

## Abstract

The embryonic medial and lateral ganglionic eminences (MGE, LGE) are the principal sources of most neurons and glia for the basal ganglia. In primates, the MGE has a distinctive cytoarchitecture characterized by doublecortin enriched cellular nests (DENs), yet the architectonic organization underlying DEN formation, the molecular heterogeneity of ganglionic eminence progenitors and their lineage relationships, remain poorly understood. Here, using paired single-nucleus transcriptomics and chromatin accessibility profiling of the three GEs, we identify distinct progenitor populations, delineate their gene regulatory networks, and reconstruct their lineage trajectories. Live imaging reveals a unipolar outer radial glia-like population (GE-oRG) that undergoes mitotic somal translocation. Spatial transcriptomics identifies a distinct CRABP1+/ANGPT2+ domain within the MGE. Integrated spatial and electron microscopy demonstrates a periphery-to-center gradient of differentiation in the MGE. Leveraging DEN-forming MGE organoids derived from PCDH19 knockout human pluripotent stem cell lines, we identify the protocadherin, PCDH19, as a key regulator of DEN formation.
