## Supplementary material for "Progenitor Diversity and Architecture of the Human Ganglionic Eminences Shaping the Basal Ganglia": DataS4

mean expression	pvalue	qvalue	fold change	-log 10 qvalue	gene	sender	receiver
0.14221841096878052	0.00023393705037411117	0.019228965147996987	0.10410778969526291	1.716044087712007	SMO	IPC/Dividing	RG_FOS_high
0.677775502204895	0.0005169312438337847	0.035832666621280575	0.1400296986103058	1.4457208709906215	DCX	IPC/Dividing	MGE/LGE_Neuron_DCX/ERBB4
0.09469874203205109	0.0013762022177210564	0.07498442353853108	-0.13847286999225616	1.1250289429261062	NOTCH1	IPC/Dividing	MGE/LGE_Neuron_DCX/LHX6
0.0065903388895094395	0.0005758623704272825	0.038805745028904784	-0.0850176066160202	1.411103974157007	FZD8	IPC/Dividing	MGE/LGE_Neuron_DCX/LHX6
0.021909117698669434	0.00010502189990857502	0.010082102391223202	-0.08275038748979568	1.9964488962930846	FGFR2	IPC/Dividing	MGE/LGE_Neuron_DCX/LHX6
0.27885159850120544	0.0002857361938251035	0.02281363036639242	0.183111310005188	1.6418055993074065	DLX1	IPC/Dividing	MGE/LGE_Neuron_DCX/LHX6
0.758212685585022	0.0014425172667236197	0.0775497282590618	0.19445151090621948	1.110419719653042	SP9	IPC/Dividing	MGE/LGE_Neuron_DCX/LHX6
0.47303295135498047	0.00010306383588587487	0.009933547082673643	0.21582669019699097	2.0028956454259332	DLX2	IPC/Dividing	MGE/LGE_Neuron_DCX/LHX6
0.017057031393051147	1.5819345589029865e-07	3.715549596988451e-05	-0.49829182028770447	4.42997693714286	CNTNAP5	RG_FOS_high	IPC/Dividing
0.002058526035398245	0.0	0.0	-0.48412951827049255	inf	LY6H	RG_FOS_high	IPC/Dividing
0.015102965757250786	9.738743145248918e-11	4.6196014543110164e-08	-0.47898003458976746	7.335395490603963	PCDH11X	RG_FOS_high	IPC/Dividing
0.02584484964609146	0.000545272920673856	0.03705405195770204	-0.4719507396221161	1.431164293847915	CXCR4	RG_FOS_high	IPC/Dividing
0.00409969687461853	0.0	0.0	-0.46158552169799805	inf	PTN	RG_FOS_high	IPC/Dividing
0.00537764560431242	4.9363728660267725e-09	1.6586212829849956e-06	-0.4384686350822449	5.780252766167227	PHLDA1	RG_FOS_high	IPC/Dividing
0.02830837294459343	3.138696162752197e-05	0.003747617560971493	-0.39537128806114197	2.4262447346556946	IER2	RG_FOS_high	IPC/Dividing
0.1827237457036972	0.0009720713107053136	0.058256294048544065	-0.9283077716827393	1.2346571463039482	CALM1	RG_FOS_high	RG_FOS_low
0.023910224437713623	2.0129296007809216e-07	4.573799664302616e-05	-0.8205399513244629	4.339722861721686	FOS	RG_FOS_high	RG_FOS_low
0.009877855889499187	3.477373944349438e-11	1.8287963143848174e-08	-0.6494702100753784	7.737834662191548	NCAPH	RG_FOS_high	RG_FOS_low
0.028629591688513756	0.00043835149397897233	0.03109853179571642	-0.6166754961013794	1.507260114126545	KIF18B	RG_FOS_high	RG_FOS_low
0.0036415730137377977	2.524647157997606e-12	1.6700189339521664e-09	-0.5555257797241211	8.777278604981559	GRIA2	RG_FOS_high	RG_FOS_low
0.010057661682367325	1.0663361045049058e-05	0.0015355239904870643	-0.5555257797241211	2.813743393903583	PTTG1	RG_FOS_high	RG_FOS_low
0.001641681999899447	0.0	0.0	-0.5555257797241211	inf	SPAG5	RG_FOS_high	RG_FOS_low
0.07829588651657104	0.001785696653175517	0.08907128543014868	-0.5442273616790771	1.0502622801285255	FZD5	RG_FOS_high	RG_FOS_low
0.03488938510417938	0.00023448018843663654	0.019228965147996987	-0.5254778265953064	1.716044087712007	ZBTB20	RG_FOS_high	RG_FOS_low
0.00680744182318449	0.0	0.0	-0.5174058675765991	inf	STK33	RG_FOS_high	RG_FOS_low
0.0	3.065557249959383e-05	0.0036896498005481292	-0.07057181745767593	2.433014852514925	BMP8B	RG_FOS_high	MGE/LGE_Neuron_DCX/ERBB4
0.009499366395175457	0.0019461500320732128	0.09492189833853865	0.05000055208802223	1.0226335849331214	MAF	RG_FOS_high	MGE/LGE_Neuron_DCX/ERBB4
0.0	6.0608869062450665e-05	0.006487830798047816	0.06644710898399353	2.1879004850041097	NTRK3	RG_FOS_high	MGE/LGE_Neuron_DCX/ERBB4
0.009762636385858059	0.0006993803423465117	0.04523906214451019	0.08449145406484604	1.3444864070552907	CHODL	RG_FOS_high	MGE/LGE_Neuron_DCX/ERBB4
0.0	2.0229686015227344e-07	4.573799664302616e-05	0.08691222220659256	4.339722861721686	SDK1	RG_FOS_high	MGE/LGE_Neuron_DCX/ERBB4
0.013070236891508102	2.6640192438032173e-05	0.003305023258773714	0.08691222220659256	2.4808254798632015	FAM155A	RG_FOS_high	MGE/LGE_Neuron_DCX/ERBB4
0.0	1.0818379905241926e-05	0.0015395190980447805	0.09929578751325607	2.812614919216764	GALNTL6	RG_FOS_high	MGE/LGE_Neuron_DCX/ERBB4
0.013592688366770744	0.0014291914883977075	0.07744244003791113	0.09929578751325607	1.1110209718372408	WDR62	RG_FOS_high	MGE/LGE_Neuron_DCX/ERBB4
0.0	0.0009728646988926837	0.058256294048544065	0.12244512140750885	1.2346571463039482	BMP7	RG_FOS_high	MGE/LGE_Neuron_DCX/ERBB4
0.0	2.655070740065213e-05	0.003305023258773714	0.13486026227474213	2.4808254798632015	FAM107A	RG_FOS_high	MGE/LGE_Neuron_DCX/ERBB4
0.012588984332978725	2.9434999001543005e-05	0.0035783492253534084	0.2109682261943817	2.446317277171997	SPON1	RG_FOS_high	MGE/LGE_Neuron_DCX/ERBB4
0.04657123610377312	0.0011960801473831495	0.0682442710506914	0.2523207664489746	1.165933800778078	FZD8	RG_FOS_high	MGE/LGE_Neuron_DCX/ERBB4
0.0353083536028862	0.000208061072872745	0.017661099912061218	-0.2694145739078522	1.7529822525781777	ZFP36L2	RG_FOS_high	STR_BCL11B/FOXP1
0.0	5.17201774918874e-06	0.0008397412979085502	-0.11613187193870544	3.0758544879803495	NRXN1	RG_FOS_high	STR_BCL11B/FOXP1
0.0	0.0006020931268508889	0.04023711857673123	-0.05262274667620659	1.3953731271328234	SDK1	RG_FOS_high	STR_BCL11B/FOXP1
0.0	4.101811219414664e-05	0.004725286524765692	0.06322532892227173	2.3255718522654254	STK33	RG_FOS_high	STR_BCL11B/FOXP1
0.007771582342684269	0.0015618858530668245	0.08214161425520133	0.0684930682182312	1.0854367665999995	GDPD2	RG_FOS_high	STR_BCL11B/FOXP1
0.0	7.055803884914447e-05	0.007389350977655856	0.06985774636268616	2.1313937049341067	QKI	RG_FOS_high	STR_BCL11B/FOXP1
0.0	0.0001539701147730277	0.013898675435033904	0.11143271625041962	1.8570265867002926	FAM107A	RG_FOS_high	STR_BCL11B/FOXP1
0.021983850747346878	1.2338733570427252e-06	0.0002313942965393613	0.2744143009185791	3.6356473498441204	JUN	RG_FOS_high	STR_BCL11B/FOXP1
0.004557831212878227	3.7396487756247154e-05	0.004391727338830733	-0.19502049684524536	2.357364630970779	SPON1	RG_FOS_high	MGE/LGE_Neuron_DCX/LHX6
0.0011675728019326925	1.0186563745850918e-06	0.00019714668011170034	-0.1469734013080597	3.705210531912132	FAM107A	RG_FOS_high	MGE/LGE_Neuron_DCX/LHX6
0.012473332695662975	0.0007411192975999015	0.047221055925303734	-0.1310339868068695	1.3258643057493413	CHCHD3	RG_FOS_high	MGE/LGE_Neuron_DCX/LHX6
0.004175419453531504	0.0013455423141273126	0.07410520776262582	-0.11148805916309357	1.1301512707912693	BMP7	RG_FOS_high	MGE/LGE_Neuron_DCX/LHX6
0.0061474936082959175	0.0014845308339954677	0.07910522012338844	-0.07577338814735413	1.1017948566290081	LY6H	RG_FOS_high	MGE/LGE_Neuron_DCX/LHX6
0.0	0.0006364911299403531	0.04207102026097547	-0.07441146671772003	1.3760169558142614	PTN	RG_FOS_high	MGE/LGE_Neuron_DCX/LHX6
0.001938197179697454	0.001228483298803651	0.06943800926321944	-0.0714767649769783	1.1584027385572535	GDPD2	RG_FOS_high	MGE/LGE_Neuron_DCX/LHX6
0.0011306644883006811	0.0010256766523073502	0.06037267535917133	-0.05095703527331352	1.2191595783625164	NTRK3	RG_FOS_high	MGE/LGE_Neuron_DCX/LHX6
0.001905061537399888	0.0003663332831786992	0.02760851958460776	0.05230092629790306	1.558956880339119	TAC1	RG_FOS_high	MGE/LGE_Neuron_DCX/LHX6
0.001757019548676908	0.0003900938962524414	0.02868435117975399	0.056861624121665955	1.5423549691121796	RPL6	RG_FOS_high	MGE/LGE_Neuron_DCX/LHX6
0.0018515719566494226	5.928636346297367e-07	0.00011952130874135492	0.07918652147054672	3.922554660039747	BMP8B	RG_FOS_high	MGE/LGE_Neuron_DCX/LHX6
0.006781240925192833	0.0016610472214957372	0.08541417113365657	0.08071155101060867	1.0684700691871465	EFNB3	RG_FOS_high	MGE/LGE_Neuron_DCX/LHX6
0.005703476723283529	4.168144945637664e-06	0.0006906559077045642	0.09620317816734314	3.160738268985656	RPL10	RG_FOS_high	MGE/LGE_Neuron_DCX/LHX6
0.005401499569416046	2.1207075264761954e-06	0.0003717692498587835	0.09620317816734314	3.4297265348678665	SPP1	RG_FOS_high	MGE/LGE_Neuron_DCX/LHX6
0.009706996381282806	0.0012192012455942702	0.06923689327093095	0.096731998026371	1.1596624275898526	RPL23A	RG_FOS_high	MGE/LGE_Neuron_DCX/LHX6
0.01405968889594078	3.1447022357689036e-05	0.003747617560971493	0.18139177560806274	2.4262447346556946	IER2	RG_FOS_high	MGE/LGE_Neuron_DCX/LHX6
0.019270144402980804	2.0991082514409953e-06	0.00037066880889679237	-0.4059584140777588	3.4310139575202943	ZFP36L2	RG_FOS_high	Vascular
0.0	0.00012330063447030248	0.011515141521671634	-0.1152620017528534	1.9387307201658055	NRXN1	RG_FOS_high	Vascular
0.0	0.0008366377931032787	0.051764556242338916	-0.09189604967832565	1.2859675046766814	LY6H	RG_FOS_high	Vascular
0.0	0.0003506356421196788	0.02675891941375164	-0.0654001384973526	1.5725314283526566	BMP8B	RG_FOS_high	Vascular
0.0	0.0014573939993773877	0.07801736075778355	0.058875225484371185	1.1078087454843437	RPL6	RG_FOS_high	Vascular
0.0	3.354327990923167e-07	7.377082068764842e-05	0.07969538122415543	4.132115385063587	NEIL3	RG_FOS_high	Vascular
0.02301786281168461	0.0007781787122662642	0.04915326215964873	0.07969538122415543	1.3084476540084256	RPS14	RG_FOS_high	Vascular
0.0	0.0003847325239143551	0.028463147457296875	0.08658196032047272	1.5457170772750646	GALNTL6	RG_FOS_high	Vascular
0.0	1.7055217238493015e-09	6.549203419581318e-07	0.11129532009363174	6.183811520087358	ENPP2	RG_FOS_high	Vascular
0.0	9.30028986223519e-06	0.0013803227751361578	0.11129532009363174	2.8600193461571366	CITED2	RG_FOS_high	Vascular
0.0	1.0733751759861576e-05	0.0015365143347607767	0.12016875296831131	2.813463383680649	GYG2	RG_FOS_high	Vascular
0.0	0.0011458743573586894	0.06619367049845329	0.22377781569957733	1.1791835362251855	TRIM9	RG_FOS_high	Vascular
0.0981672927737236	0.0011697087139568296	0.06705590807593274	-0.31943023204803467	1.173562951865494	RHOB	RG_FOS_low	IPC/Dividing
0.03059452213346958	0.00021960301401979798	0.018382823927913333	-0.18816904723644257	1.735587772487145	LSAMP	RG_FOS_low	IPC/Dividing
0.01926678605377674	0.00017280472777070344	0.015201788997195844	-0.148577481508255	1.8181052998255318	PTPRD	RG_FOS_low	IPC/Dividing
0.011218839325010777	0.0009588432811726832	0.057952711604015585	-0.14493772387504578	1.2369262386113444	NR2F2	RG_FOS_low	IPC/Dividing
0.009099015966057777	1.101263095115712e-05	0.0015579974735110706	-0.09448441863059998	2.8074332509260285	CD38	RG_FOS_low	IPC/Dividing
0.0012431403156369925	4.616307336391401e-13	3.602506680063896e-10	-0.09409807622432709	9.443395205208713	RPS10	RG_FOS_low	IPC/Dividing
0.00564588513225317	1.5131137716561938e-05	0.0020223894123705326	-0.09224158525466919	2.6941352170137542	SLC7A11	RG_FOS_low	IPC/Dividing
0.005542070604860783	1.9775959405610166e-05	0.0025860541077866008	-0.08828330039978027	2.5873623926546516	NRG1	RG_FOS_low	IPC/Dividing
0.0036948034539818764	0.00036542895471369796	0.02760851958460776	-0.08649664372205734	1.558956880339119	KCNH7	RG_FOS_low	IPC/Dividing
0.005285801365971565	0.0010219855376074616	0.06037267535917133	-0.07235362380743027	1.2191595783625164	DLG2	RG_FOS_low	IPC/Dividing
0.003085751784965396	0.0008898613931211941	0.05450006790477956	-0.06451473385095596	1.2636029566104643	RPS14	RG_FOS_low	IPC/Dividing
0.005731700919568539	7.234111918830166e-06	0.001114698315543563	-0.06402473151683807	2.9528426551475397	TRIP13	RG_FOS_low	IPC/Dividing
0.0010208195308223367	0.0007395702852299735	0.047221055925303734	-0.05109292268753052	1.3258643057493413	RPL6	RG_FOS_low	IPC/Dividing
0.06875160336494446	0.00034361171893859677	0.026305869318235864	0.05741243436932564	1.5799473416951975	EPHB1	RG_FOS_low	RG_FOS_high
0.04172215238213539	0.00040355050442597573	0.029317398808027643	0.057917241007089615	1.5328745651848719	NTN1	RG_FOS_low	RG_FOS_high
0.04657123610377312	2.1656419464388676e-05	0.0028016689822593093	-0.10309924185276031	2.5525831779975845	FZD8	RG_FOS_low	MGE/LGE_Neuron_DCX/ERBB4
0.02979315258562565	0.0015597957822528485	0.08214161425520133	0.06738096475601196	1.0854367665999995	PSD3	RG_FOS_low	MGE/LGE_Neuron_DCX/ERBB4
0.0998612716794014	0.00038658439728411764	0.028512956521638336	0.15272901952266693	1.5449577481601462	NOTCH1	RG_FOS_low	STR_BCL11B/FOXP1
0.0065903388895094395	2.571950616925278e-06	0.0004412810590401158	-0.12593218684196472	3.355284713230118	FZD8	RG_FOS_low	MGE/LGE_Neuron_DCX/LHX6
0.036291804164648056	0.0005194988833965297	0.03590776282036814	-0.11165815591812134	1.444811652101312	DLGAP1	RG_FOS_low	MGE/LGE_Neuron_DCX/LHX6
0.004557831212878227	6.121086377919305e-05	0.006523406240291798	-0.06959810853004456	2.185525575268179	SPON1	RG_FOS_low	MGE/LGE_Neuron_DCX/LHX6
0.004598477855324745	3.150292674281019e-06	0.0005292491692792112	-0.06707807630300522	3.276339814985901	CLU	RG_FOS_low	MGE/LGE_Neuron_DCX/LHX6
0.020786061882972717	0.0017826164758163454	0.08907128543014868	-0.06142843887209892	1.0502622801285255	ID4	RG_FOS_low	MGE/LGE_Neuron_DCX/LHX6
0.003907196223735809	0.0012522485163719566	0.07023001390776074	-0.06134301796555519	1.1534772455796816	PTPRZ1	RG_FOS_low	MGE/LGE_Neuron_DCX/LHX6
0.03144024685025215	0.0012886805097684917	0.07183354583483721	-0.0548301562666893	1.143672695469863	CADM3	RG_FOS_low	MGE/LGE_Neuron_DCX/LHX6
0.13072490692138672	5.538741618682508e-07	0.00011397255050503511	-0.6655457615852356	3.9431997328709287	POU3F4	MGE/LGE_Neuron_DCX/ERBB4	IPC/Dividing
0.024816635996103287	0.0006070402978708422	0.040455974892813815	-0.29037120938301086	1.3930173289008185	PLS3	MGE/LGE_Neuron_DCX/ERBB4	IPC/Dividing
0.03763693943619728	0.00043302861524652236	0.030823855934278888	-0.2606638967990875	1.511113033812533	TSPYL1	MGE/LGE_Neuron_DCX/ERBB4	IPC/Dividing
0.00914684683084488	3.0718594334899763e-09	1.1017405679534504e-06	-0.25829195976257324	5.9579206588151425	UNC5D	MGE/LGE_Neuron_DCX/ERBB4	IPC/Dividing
0.004233309533447027	1.3135018054111214e-05	0.0017752086970114999	-0.25700947642326355	2.7507505830975605	GRIA1	MGE/LGE_Neuron_DCX/ERBB4	IPC/Dividing
0.017418479546904564	1.2055275051991998e-05	0.0016665212231873738	-0.21396520733833313	2.778189151217688	MFSD9	MGE/LGE_Neuron_DCX/ERBB4	IPC/Dividing
0.005542070604860783	9.062846517693401e-08	2.260292607794214e-05	-0.16626065969467163	4.645835335310762	NRG1	MGE/LGE_Neuron_DCX/ERBB4	IPC/Dividing
0.011591039597988129	5.77112770465682e-05	0.006260767777177479	-0.1494029313325882	2.2033724046577485	HNRNPA1	MGE/LGE_Neuron_DCX/ERBB4	IPC/Dividing
0.005277634132653475	5.3190455340690335e-05	0.005878388275108784	-0.12067699432373047	2.2307417316067015	CELF4	MGE/LGE_Neuron_DCX/ERBB4	IPC/Dividing
0.011218839325010777	0.00016530895103405996	0.01468149102818363	0.24860051274299622	1.8332298359438188	NR2F2	MGE/LGE_Neuron_DCX/ERBB4	IPC/Dividing
0.039072394371032715	0.001715556970638188	0.08664458086363057	-0.2978581488132477	1.0622585948037235	RBFOX2	MGE/LGE_Neuron_DCX/ERBB4	RG_FOS_high
0.013512322679162025	0.00020603534997420958	0.017612746242318296	-0.08336520940065384	1.7541729220056548	NLGN1	MGE/LGE_Neuron_DCX/ERBB4	RG_FOS_high
0.0226774699985981	0.0004905047614551794	0.03429563927492399	0.09150391072034836	1.4647610974276162	CHODL	MGE/LGE_Neuron_DCX/ERBB4	RG_FOS_high
0.030092552304267883	0.0001110822795542532	0.010621749039432781	0.09609784930944443	1.9738039638919402	GDPD2	MGE/LGE_Neuron_DCX/ERBB4	RG_FOS_high
0.015273942612111568	0.0003782161862897482	0.028263794755522063	0.09912595897912979	1.5487695292976609	RPL18A	MGE/LGE_Neuron_DCX/ERBB4	RG_FOS_high
0.03685503080487251	0.00018631406091706992	0.01609753486323484	0.1001863181591034	1.7932406256615803	LY6H	MGE/LGE_Neuron_DCX/ERBB4	RG_FOS_high
0.0	7.604369852409754e-05	0.007827399390094423	0.11636096239089966	2.106382505903015	HNRNPA1	MGE/LGE_Neuron_DCX/ERBB4	RG_FOS_high
0.0	8.011395415952194e-07	0.0001562997402441254	0.14266160130500793	3.806041743737926	SPOCK1	MGE/LGE_Neuron_DCX/ERBB4	RG_FOS_high
0.0	0.0008952006787856792	0.054688623285816036	0.1582651138305664	1.2621030092803047	DUSP1	MGE/LGE_Neuron_DCX/ERBB4	RG_FOS_high
0.0371207594871521	2.336459934371149e-05	0.0029906687159950707	0.1779584139585495	2.524231692212306	SNAP25	MGE/LGE_Neuron_DCX/ERBB4	RG_FOS_high
0.043820347636938095	1.9988820820771025e-08	5.969994485136946e-06	0.2010711133480072	5.2240260700558405	CCNA1	MGE/LGE_Neuron_DCX/ERBB4	RG_FOS_high
0.1827237457036972	0.0010046569681902984	0.05971661271366019	-0.252429336309433	1.2239048345954886	CALM1	MGE/LGE_Neuron_DCX/ERBB4	RG_FOS_low
0.003301249584183097	6.303679827013298e-06	0.0009902507946435435	-0.19055093824863434	3.0042548004165575	FNDC5	MGE/LGE_Neuron_DCX/ERBB4	RG_FOS_low
0.01435701921582222	0.0006504930181099322	0.0426469568946219	-0.12203218042850494	1.3701119527971488	PTPRD	MGE/LGE_Neuron_DCX/ERBB4	RG_FOS_low
0.007412964943796396	1.124888225367826e-05	0.0015821683690754912	-0.11022842675447464	2.8007473022102864	GRIK2	MGE/LGE_Neuron_DCX/ERBB4	RG_FOS_low
0.009096942842006683	0.00022731585273305654	0.018832962703144194	-0.10127472877502441	1.7250813536734888	PCSK1N	MGE/LGE_Neuron_DCX/ERBB4	RG_FOS_low
0.0023915122728794813	1.7354273413872079e-06	0.0003109885795765876	-0.0567348338663578	3.5072555592623513	SYNPR	MGE/LGE_Neuron_DCX/ERBB4	RG_FOS_low
0.007050926331430674	0.00011869186831914291	0.011160518121832561	0.06569629907608032	1.9523156430122761	NLGN1	MGE/LGE_Neuron_DCX/ERBB4	RG_FOS_low
0.013161902315914631	0.0010215289892441248	0.06037267535917133	0.08610890805721283	1.2191595783625164	UNC5D	MGE/LGE_Neuron_DCX/ERBB4	RG_FOS_low
0.014559105969965458	5.836181401486229e-05	0.006303075913605127	-0.12944656610488892	2.2004474622443246	DUSP1	MGE/LGE_Neuron_DCX/ERBB4	STR_BCL11B/FOXP1
0.028431804850697517	8.967191467279534e-05	0.008890749835099446	-0.11542562395334244	2.0510616096132273	PPP1CB	MGE/LGE_Neuron_DCX/ERBB4	STR_BCL11B/FOXP1
0.009161032736301422	2.0829961179469336e-05	0.0027092388217942053	-0.11247174441814423	2.5671527098373423	RASD1	MGE/LGE_Neuron_DCX/ERBB4	STR_BCL11B/FOXP1
0.05052342638373375	8.521444071396544e-05	0.00852906257662135	-0.05435556918382645	2.069098699216153	EBF1	MGE/LGE_Neuron_DCX/ERBB4	STR_BCL11B/FOXP1
0.0	0.001346525425360845	0.07410520776262582	0.058094680309295654	1.1301512707912693	LY6H	MGE/LGE_Neuron_DCX/ERBB4	STR_BCL11B/FOXP1
0.04368600249290466	0.001705312443042839	0.08630736113408444	0.17059870064258575	1.0639521618331318	ERBB4	MGE/LGE_Neuron_DCX/ERBB4	STR_BCL11B/FOXP1
0.06807433068752289	0.0001568549472807934	0.01405420327635909	0.17610019445419312	1.8521937692303776	VAMP2	MGE/LGE_Neuron_DCX/ERBB4	STR_BCL11B/FOXP1
0.11953230202198029	0.00023679242087637498	0.01935298056027454	-0.737637996673584	1.7132521396271672	CELF2	MGE/LGE_Neuron_DCX/ERBB4	MGE/LGE_Neuron_DCX/LHX6
0.036291804164648056	0.00015558627431677685	0.01399235371104634	-0.6113434433937073	1.8541092249120277	DLGAP1	MGE/LGE_Neuron_DCX/ERBB4	MGE/LGE_Neuron_DCX/LHX6
0.10667729377746582	0.001236355835736891	0.06972009412155447	-0.5232118964195251	1.156642035267665	HNRNPH1	MGE/LGE_Neuron_DCX/ERBB4	MGE/LGE_Neuron_DCX/LHX6
0.008981313556432724	3.6671880421224046e-08	1.019731185230175e-05	-0.4419406056404114	4.991514298980806	ASF1B	MGE/LGE_Neuron_DCX/ERBB4	MGE/LGE_Neuron_DCX/LHX6
0.0160110741853714	0.0001960697175797943	0.01682027875067512	-0.3845009505748749	1.7741668112208113	KIF18B	MGE/LGE_Neuron_DCX/ERBB4	MGE/LGE_Neuron_DCX/LHX6
0.031064799055457115	0.0006903811027940687	0.04477667463483676	-0.310106098651886	1.348948162685664	NDUFB11	MGE/LGE_Neuron_DCX/ERBB4	MGE/LGE_Neuron_DCX/LHX6
0.002100686077028513	0.0	0.0	-0.3093658685684204	inf	NLGN1	MGE/LGE_Neuron_DCX/ERBB4	MGE/LGE_Neuron_DCX/LHX6
0.007821563631296158	9.640221954043682e-11	4.6196014543110164e-08	-0.3067958950996399	7.335395490603963	KCNH7	MGE/LGE_Neuron_DCX/ERBB4	MGE/LGE_Neuron_DCX/LHX6
0.005245995707809925	4.278244425393041e-11	2.202112534874648e-08	-0.2969185709953308	7.657160490983581	DSCAM	MGE/LGE_Neuron_DCX/ERBB4	MGE/LGE_Neuron_DCX/LHX6
0.01685829646885395	0.0018109513690005574	0.09014513481247219	-0.29297950863838196	1.0450577074453355	E2F2	MGE/LGE_Neuron_DCX/ERBB4	MGE/LGE_Neuron_DCX/LHX6
0.003587378654628992	1.448065667375431e-09	5.838600770857739e-07	-0.2812596261501312	6.2336912197206455	NKX6-2	MGE/LGE_Neuron_DCX/ERBB4	MGE/LGE_Neuron_DCX/LHX6
0.008299214765429497	4.707817891080879e-08	1.2410975374120514e-05	-0.23251040279865265	4.9061940861118565	PAX6	MGE/LGE_Neuron_DCX/ERBB4	MGE/LGE_Neuron_DCX/LHX6
0.005605948623269796	0.0010237155130170539	0.06037267535917133	-0.19987589120864868	1.2191595783625164	LRP2	MGE/LGE_Neuron_DCX/ERBB4	MGE/LGE_Neuron_DCX/LHX6
0.014097996056079865	0.001157980278048809	0.06654123250963608	-0.19319896399974823	1.176909159175394	LMTK3	MGE/LGE_Neuron_DCX/ERBB4	MGE/LGE_Neuron_DCX/LHX6
0.009706996381282806	0.0017532152940706869	0.08781321820736658	-0.1726105809211731	1.056440106389538	RPL23A	MGE/LGE_Neuron_DCX/ERBB4	MGE/LGE_Neuron_DCX/LHX6
0.0008231652900576591	0.0	0.0	-0.1726105809211731	inf	MDGA2	MGE/LGE_Neuron_DCX/ERBB4	MGE/LGE_Neuron_DCX/LHX6
0.027980947867035866	0.0017315308277416896	0.08694893033282712	0.24487411975860596	1.06073575642617	DUSP1	MGE/LGE_Neuron_DCX/ERBB4	MGE/LGE_Neuron_DCX/LHX6
0.09790249168872833	0.000623316768369131	0.041426591374686864	0.5093400478363037	1.382720799457318	RTN1	MGE/LGE_Neuron_DCX/ERBB4	MGE/LGE_Neuron_DCX/LHX6
0.01699163019657135	0.001295256098618136	0.07203410468452862	-0.1419530063867569	1.1424618373259057	ASF1B	MGE/LGE_Neuron_DCX/ERBB4	Vascular
0.0	3.828748114109715e-06	0.0006387936163899463	-0.11808913946151733	3.1946394325155105	NKX6-2	MGE/LGE_Neuron_DCX/ERBB4	Vascular
0.0	4.46989794382624e-05	0.005076796763241521	-0.10636511445045471	2.294410222132017	KCNH7	MGE/LGE_Neuron_DCX/ERBB4	Vascular
0.04194109886884689	0.00011683705180165482	0.01104110139525638	-0.09537138044834137	1.956987601785827	DSCAM	MGE/LGE_Neuron_DCX/ERBB4	Vascular
0.0	5.062181957127265e-05	0.005669643791982537	0.06655251979827881	2.246444225769519	MORF4L1	MGE/LGE_Neuron_DCX/ERBB4	Vascular
0.013029067777097225	0.0003984295809909	0.029208510373732885	0.0810549184679985	1.534490591364842	SLC7A11	MGE/LGE_Neuron_DCX/ERBB4	Vascular
0.01699163019657135	0.0015784755282663987	0.08265471857104051	0.08633826673030853	1.0827323484945817	USP39	MGE/LGE_Neuron_DCX/ERBB4	Vascular
0.018765129148960114	0.000804083338605599	0.0502252677340297	0.10174668580293655	1.299077739495556	ADAMTS5	MGE/LGE_Neuron_DCX/ERBB4	Vascular
0.024634957313537598	4.254916197155012e-09	1.4497877836841416e-06	0.1189894899725914	5.83869556405469	NLGN1	MGE/LGE_Neuron_DCX/ERBB4	Vascular
0.01351161114871502	1.675605621587195e-06	0.00030250933729430914	0.12485456466674805	3.5192612158121386	SPOCK1	MGE/LGE_Neuron_DCX/ERBB4	Vascular
0.022290242835879326	4.363975882881732e-07	9.342770314926979e-05	0.18087077140808105	4.029524327828571	VCAN	MGE/LGE_Neuron_DCX/ERBB4	Vascular
0.024634957313537598	5.5420415321361105e-06	0.0008820596627989262	0.36519384384155273	3.054502038056381	NEDD4L	MGE/LGE_Neuron_DCX/ERBB4	Vascular
0.0064268335700035095	7.481378450480136e-05	0.007734594336496386	0.06233767420053482	2.1115624592162128	CENPM	STR_BCL11B/FOXP1	IPC/Dividing
0.002154572168365121	0.00012640675609731922	0.011671878792008955	0.06803975254297256	1.932859231073052	DACT1	STR_BCL11B/FOXP1	IPC/Dividing
0.017154131084680557	0.00011227667136126662	0.010651753857144165	0.08122966438531876	1.9725788778807827	GINS3	STR_BCL11B/FOXP1	IPC/Dividing
0.007619229611009359	2.5074060123975173e-05	0.0031593315756208717	0.08122966438531876	2.500404791978469	NTM	STR_BCL11B/FOXP1	IPC/Dividing
0.003535335650667548	9.382526311441097e-09	2.947819175667312e-06	0.08122966438531876	5.530499160371482	TMEFF2	STR_BCL11B/FOXP1	IPC/Dividing
0.0021271028090268373	3.645468371615834e-10	1.5748423365380404e-07	0.08659453690052032	6.802762918572112	EBF1	STR_BCL11B/FOXP1	IPC/Dividing
0.021865665912628174	0.0016465390726247975	0.08493192589539254	0.0867285430431366	1.0709290278490793	OLA1	STR_BCL11B/FOXP1	IPC/Dividing
0.05232549086213112	0.001842205833213928	0.09113833030084119	0.14078061282634735	1.0402989321697818	CTNNB1	STR_BCL11B/FOXP1	IPC/Dividing
0.011446353048086166	6.429092543336345e-05	0.00676228725253882	0.14174741506576538	2.1699063849540363	ZNF503	STR_BCL11B/FOXP1	IPC/Dividing
0.035799670964479446	0.0007439786244869406	0.047221055925303734	0.15691325068473816	1.3258643057493413	VAMP2	STR_BCL11B/FOXP1	IPC/Dividing
0.10929630696773529	0.00168093416260362	0.08578719735208289	0.203633114695549	1.0665775202423442	NAP1L1	STR_BCL11B/FOXP1	IPC/Dividing
0.09567410498857498	0.001666480190769093	0.08541417113365657	0.213309645652771	1.0684700691871465	EIF4A2	STR_BCL11B/FOXP1	IPC/Dividing
0.008530703373253345	0.0	0.0	0.25716131925582886	inf	NPY	STR_BCL11B/FOXP1	IPC/Dividing
0.5602623820304871	0.0004332056472244883	0.030823855934278888	0.46781495213508606	1.511113033812533	GRIK3	STR_BCL11B/FOXP1	IPC/Dividing
0.0	3.1559421742599625e-11	1.696634512882156e-08	-0.11967160552740097	7.770411702840766	EBF1	STR_BCL11B/FOXP1	RG_FOS_high
0.0	0.0005574575811637672	0.03777594902945058	-0.06371641159057617	1.4227846162523052	TMEFF2	STR_BCL11B/FOXP1	RG_FOS_high
0.0	4.89634315783416e-05	0.005535155779174019	0.09022253751754761	2.2568701520059182	ANGPT2	STR_BCL11B/FOXP1	RG_FOS_high
0.02344002202153206	9.381001210284623e-05	0.009188064019401036	0.09022253751754761	2.0367759874456945	DLG2	STR_BCL11B/FOXP1	RG_FOS_high
0.011205537244677544	0.00033519209723831267	0.025742753067902413	0.14374729990959167	1.5893450091697108	NPY	STR_BCL11B/FOXP1	RG_FOS_high
0.05809669569134712	0.0004538280041512799	0.0321023598725958	0.15543422102928162	1.4934630410538343	ANKS1B	STR_BCL11B/FOXP1	RG_FOS_high
0.019369978457689285	0.00010065589006025277	0.00974026916935054	0.22162306308746338	2.011429041360769	GTSE1	STR_BCL11B/FOXP1	RG_FOS_high
0.01044169906526804	2.2781776465308212e-12	1.5746763892821036e-09	-0.3516514301300049	8.802808684280388	ZNF503	STR_BCL11B/FOXP1	RG_FOS_low
0.08504828065633774	0.0013508761831728666	0.07410520776262582	-0.24909500777721405	1.1301512707912693	SIX3	STR_BCL11B/FOXP1	RG_FOS_low
0.021885691210627556	0.0002627640882146842	0.021260163284580736	-0.1706700325012207	1.672433404284967	CNTNAP5	STR_BCL11B/FOXP1	RG_FOS_low
0.006904317997395992	4.9006250391059325e-08	1.261233201553731e-05	-0.13681568205356598	4.899204605112697	DACT1	STR_BCL11B/FOXP1	RG_FOS_low
0.009294385090470314	0.002035757193008081	0.09889365062901906	-0.1237865686416626	1.0048315909639924	SNAP25	STR_BCL11B/FOXP1	RG_FOS_low
0.02684023603796959	0.0013590447484643775	0.0742925234258948	-0.11814655363559723	1.1290548901190722	PHLDA1	STR_BCL11B/FOXP1	RG_FOS_low
0.007085327059030533	6.402611432920757e-05	0.00676228725253882	-0.10465216636657715	2.1699063849540363	DSCAM	STR_BCL11B/FOXP1	RG_FOS_low
0.0050073773600161076	0.0016180569477952655	0.08400007227695937	-0.07981791347265244	1.0757203402539384	NRGN	STR_BCL11B/FOXP1	RG_FOS_low
0.0014973740326240659	2.206146649808005e-07	4.9417684955699315e-05	-0.07682312279939651	4.306117603622623	ARPP21	STR_BCL11B/FOXP1	RG_FOS_low
0.0	7.733783196073318e-07	0.0001521103114466713	-0.07682312279939651	3.817841344444048	RARB	STR_BCL11B/FOXP1	RG_FOS_low
0.006728493608534336	1.0039397239980374e-05	0.0014737050194603605	-0.06521061807870865	2.831589437264642	RPS10	STR_BCL11B/FOXP1	RG_FOS_low
0.008726643398404121	0.0017036046204879085	0.08630736113408444	-0.06521061807870865	1.0639521618331318	FAM155A	STR_BCL11B/FOXP1	RG_FOS_low
0.0	0.0013213910102547466	0.07315123871872502	0.06268647313117981	1.1357783152782195	EBF1	STR_BCL11B/FOXP1	RG_FOS_low
0.018899831920862198	0.00046961933341616025	0.03312253910788265	0.15181149542331696	1.479876378460976	NPY	STR_BCL11B/FOXP1	RG_FOS_low
0.04226807504892349	0.0003785329654757419	0.028263794755522063	-0.14499633014202118	1.5487695292976609	ZNF503	STR_BCL11B/FOXP1	MGE/LGE_Neuron_DCX/ERBB4
0.018513977527618408	1.0863383304027252e-07	2.654615847384114e-05	-0.08438858389854431	4.575998317306496	EBF1	STR_BCL11B/FOXP1	MGE/LGE_Neuron_DCX/ERBB4
0.0	8.533434009216911e-05	0.00852906257662135	-0.08095773309469223	2.069098699216153	NRGN	STR_BCL11B/FOXP1	MGE/LGE_Neuron_DCX/ERBB4
0.0833294466137886	0.0007339183223353807	0.04709536353829583	0.13191652297973633	1.3270218463498242	PCDH9	STR_BCL11B/FOXP1	MGE/LGE_Neuron_DCX/ERBB4
0.04183211177587509	1.818251472474053e-05	0.002390605414244146	0.17419779300689697	2.621492101240238	FOXP1	STR_BCL11B/FOXP1	MGE/LGE_Neuron_DCX/ERBB4
0.0751640573143959	0.0009673166549866163	0.05821225004337369	-0.3883224427700043	1.234985613865166	NAP1L1	STR_BCL11B/FOXP1	MGE/LGE_Neuron_DCX/LHX6
0.0	1.0346994372412155e-08	3.207064967414859e-06	-0.3192511796951294	5.493892242221858	NPY	STR_BCL11B/FOXP1	MGE/LGE_Neuron_DCX/LHX6
0.0020283092744648457	5.581156874434612e-07	0.00011397255050503511	-0.1910993605852127	3.9431997328709287	GINS3	STR_BCL11B/FOXP1	MGE/LGE_Neuron_DCX/LHX6
0.005463957320898771	1.0058620603103918e-13	8.111271654343e-11	-0.1910993605852127	10.090911053412741	TMEFF2	STR_BCL11B/FOXP1	MGE/LGE_Neuron_DCX/LHX6
0.0027025071904063225	4.7354983045977406e-08	1.2410975374120514e-05	-0.1910993605852127	4.9061940861118565	NTM	STR_BCL11B/FOXP1	MGE/LGE_Neuron_DCX/LHX6
0.001947441603988409	0.00031056891707437195	0.024220601868894843	-0.15276284515857697	1.6158150690752064	CRIM1	STR_BCL11B/FOXP1	MGE/LGE_Neuron_DCX/LHX6
0.0033418196253478527	5.188298950464798e-07	0.0001101011650961793	-0.14342564344406128	3.958208085277437	CENPM	STR_BCL11B/FOXP1	MGE/LGE_Neuron_DCX/LHX6
0.0037730468902736902	0.0009455169921950279	0.05747222883211586	-0.13257504999637604	1.2405419601532461	RHOG	STR_BCL11B/FOXP1	MGE/LGE_Neuron_DCX/LHX6
0.0032057075295597315	5.321457639917426e-05	0.005878388275108784	-0.10134519636631012	2.2307417316067015	EBF1	STR_BCL11B/FOXP1	MGE/LGE_Neuron_DCX/LHX6
0.0009774711215868592	4.180189128177858e-08	1.1236348376542084e-05	-0.09071066230535507	4.9493748042101915	MCM10	STR_BCL11B/FOXP1	MGE/LGE_Neuron_DCX/LHX6
0.03125366196036339	0.00013959478268987802	0.012648228400125576	0.24525529146194458	1.8979703005696336	ZNF503	STR_BCL11B/FOXP1	MGE/LGE_Neuron_DCX/LHX6
0.0	0.0011821721393985296	0.06761018533411164	-0.07064095139503479	1.1699878735673332	MYD88	STR_BCL11B/FOXP1	Vascular
0.0	0.0001387794293161715	0.01262162388728128	0.05715365335345268	1.8988847655423267	MORF4L1	STR_BCL11B/FOXP1	Vascular
0.05677240341901779	0.001943930260105864	0.09492189833853865	0.0728963315486908	1.0226335849331214	NTM	STR_BCL11B/FOXP1	Vascular
0.0	2.423940460460905e-05	0.0030863140852352743	0.0728963315486908	2.510559879133695	TMEFF2	STR_BCL11B/FOXP1	Vascular
0.021609317511320114	0.0014586629992756617	0.07801736075778355	0.11931900680065155	1.1078087454843437	NPY	STR_BCL11B/FOXP1	Vascular
0.09609177708625793	2.2797023380149994e-08	6.644645657982996e-06	0.24106507003307343	5.17752817392153	FOXP1	STR_BCL11B/FOXP1	Vascular
0.004683246836066246	2.846731739225561e-10	1.2753358191730513e-07	-0.11225728690624237	6.894375442516033	CADPS	MGE/LGE_Neuron_DCX/LHX6	IPC/Dividing
0.026255959644913673	0.0010439918741373955	0.06104772880984067	-0.09701542556285858	1.2143304887002855	MDM4	MGE/LGE_Neuron_DCX/LHX6	IPC/Dividing
0.00497087836265564	2.825691944363662e-05	0.0034524817938406923	-0.0718996524810791	2.4618686029319155	GRIA2	MGE/LGE_Neuron_DCX/LHX6	IPC/Dividing
0.0020073065534234047	5.795488106974389e-06	0.0009163689430321857	-0.05067146569490433	3.0379296380534657	CCNE2	MGE/LGE_Neuron_DCX/LHX6	IPC/Dividing
0.0	5.434329388287473e-05	0.005975786207338662	0.06564188748598099	2.2236049484473392	PDE4DIP	MGE/LGE_Neuron_DCX/LHX6	RG_FOS_high
0.3603599965572357	0.0009606083562008205	0.057952711604015585	0.18047648668289185	1.2369262386113444	CLSTN1	MGE/LGE_Neuron_DCX/LHX6	RG_FOS_high
0.06561809778213501	3.231685817639551e-05	0.0038137045512359035	-0.1630387306213379	2.418652954902488	LHX6	MGE/LGE_Neuron_DCX/LHX6	RG_FOS_low
0.025284815579652786	0.0006729785045065384	0.04400188102978967	0.05731908231973648	1.3565287575275287	HOMER3	MGE/LGE_Neuron_DCX/LHX6	RG_FOS_low
0.10197611898183823	7.56154894077099e-06	0.0011433061998445738	0.18895143270492554	2.9418374414386466	PLXNA4	MGE/LGE_Neuron_DCX/LHX6	MGE/LGE_Neuron_DCX/ERBB4
0.01699163019657135	1.2965767285821883e-05	0.0017621788886438372	-0.07719960063695908	2.7539500060219453	PLS3	MGE/LGE_Neuron_DCX/LHX6	Vascular
0.028782403096556664	0.0018157814318116028	0.09019996796383223	-0.7801583409309387	1.0447936167056564	ROBO2	Vascular	IPC/Dividing
0.04242175444960594	2.6228626796909182e-05	0.003287683624201176	-0.7801583409309387	2.483109981543934	POU3F1	Vascular	IPC/Dividing
0.0017096418887376785	0.0	0.0	-0.7801583409309387	inf	NKX2-2	Vascular	IPC/Dividing
0.0005384088726714253	0.0	0.0	-0.7801583409309387	inf	NCAM2	Vascular	IPC/Dividing
0.01625862903892994	0.0003003571253867854	0.023668532825267465	-0.6539765000343323	1.6258286624612421	FOXP1	Vascular	IPC/Dividing
0.0008081083069555461	8.141234242309281e-08	2.0515910290619388e-05	-0.4438796043395996	4.687909208630176	IGFBP7	Vascular	IPC/Dividing
0.0	1.4929033564925476e-09	5.920707868896346e-07	0.09628672897815704	6.22762636672685	RPL39	Vascular	IPC/Dividing
0.07461534440517426	0.00012375730802061113	0.011515141521671634	-0.4970587491989136	1.9387307201658055	FLRT2	Vascular	RG_FOS_high
0.0	1.1037171177008531e-11	6.512469393029034e-09	-0.39343225955963135	8.186254304762643	NTM	Vascular	RG_FOS_high
0.025489646941423416	0.001544560136014006	0.08176367354584427	-0.34890690445899963	1.0874396044298993	C21orf58	Vascular	RG_FOS_high
0.021644916385412216	0.0003296005859261264	0.02547507148474393	-0.2702270746231079	1.593884588660642	LRP2	Vascular	RG_FOS_high
0.0	0.0002073873454466746	0.017661099912061218	0.18021123111248016	1.7529822525781777	IGFBP7	Vascular	RG_FOS_high
0.0	7.80223844332184e-06	0.0011723711330487079	0.301769882440567	2.930934883607876	COL4A1	Vascular	RG_FOS_high
0.01916043646633625	0.0016010180848302635	0.0833233719048858	-0.3294627070426941	1.0792331634715966	UBE2C	Vascular	RG_FOS_low
0.01038309931755066	4.1757733537650665e-07	9.019670444132544e-05	-0.3294627070426941	4.0448093301863715	GINS3	Vascular	RG_FOS_low
0.0013497986365109682	2.8104555698238443e-06	0.0004754583296865625	-0.3294627070426941	3.3228875396733653	ADAMTS5	Vascular	RG_FOS_low
0.048607923090457916	0.0008055309143850664	0.0502252677340297	-0.31332534551620483	1.299077739495556	IGFBP5	Vascular	RG_FOS_low
0.006532302126288414	2.501476625837995e-08	7.11949676850268e-06	-0.30353692173957825	5.147550702765699	NEGR1	Vascular	RG_FOS_low
0.0227487962692976	0.00022328811866012543	0.018626848850433635	-0.30353692173957825	1.7298606095492923	NFIA	Vascular	RG_FOS_low
0.003119818866252899	5.297984273511247e-13	4.0052761107745027e-10	-0.30353692173957825	9.397367539691492	LINGO1	Vascular	RG_FOS_low
0.004724659025669098	0.0004030678958915068	0.029317398808027643	-0.3017805218696594	1.5328745651848719	OLA1	Vascular	RG_FOS_low
0.0	0.0	0.0	-0.3017761707305908	inf	EPHA5	Vascular	RG_FOS_low
0.0077351173385977745	3.119504654591765e-12	1.9859751737864205e-09	-0.28237491846084595	8.702026184820978	WWOX	Vascular	RG_FOS_low
0.0	0.0	0.0	0.0800681859254837	inf	RPL39	Vascular	RG_FOS_low
0.0	8.51985507743791e-06	0.001272298358230728	0.09385259449481964	2.8954110332323197	HOPX	Vascular	RG_FOS_low
0.0012987550580874085	6.657025175549336e-07	0.0001320055352843357	0.26203858852386475	3.8794078574832356	ANGPT2	Vascular	RG_FOS_low
0.011865480802953243	1.0194283626141498e-05	0.001483632012004519	0.5561457872390747	2.8286738045649633	FN1	Vascular	RG_FOS_low
0.012143992818892002	0.0004876936580708868	0.03419792746681419	-0.1199999675154686	1.4660002131543959	RPL23A	Vascular	MGE/LGE_Neuron_DCX/ERBB4
0.010337594896554947	1.0598467761191444e-06	0.00020349058101487572	-0.09987818449735641	3.6914556881976526	RPS26	Vascular	MGE/LGE_Neuron_DCX/ERBB4
0.0	0.0001828123676903548	0.01585160143069915	-0.08849063515663147	1.7999268560088135	RPS14	Vascular	MGE/LGE_Neuron_DCX/ERBB4
0.0	8.285530194873658e-05	0.008421997751024517	-0.06312336027622223	2.074584878887942	FBXO32	Vascular	MGE/LGE_Neuron_DCX/ERBB4
0.0	1.7105344764400954e-05	0.002261270494756218	0.05796664580702782	2.645647483937902	DTL	Vascular	MGE/LGE_Neuron_DCX/ERBB4
0.0	0.0	0.0	0.06060277670621872	inf	RPL39	Vascular	MGE/LGE_Neuron_DCX/ERBB4
0.0	0.00013106119163386332	0.01200997101517584	0.0978197380900383	1.9204580407206895	SPOCK2	Vascular	MGE/LGE_Neuron_DCX/ERBB4
0.0	5.0809828100462084e-06	0.0008305347036529587	0.13329768180847168	3.0806422159638256	NTM	Vascular	MGE/LGE_Neuron_DCX/ERBB4
0.0	2.3663311532473585e-08	6.815033721352393e-06	0.13681992888450623	5.166531990898855	IGFBP7	Vascular	MGE/LGE_Neuron_DCX/ERBB4
0.0	1.3891110484109959e-11	8.001279638847336e-09	0.17449374496936798	8.096840551052018	ANGPT2	Vascular	MGE/LGE_Neuron_DCX/ERBB4
0.0	2.6303170752584037e-09	9.641307679492623e-07	0.36743757128715515	6.01586405743827	FN1	Vascular	MGE/LGE_Neuron_DCX/ERBB4
0.0	0.0	0.0	0.5443511009216309	inf	COL4A1	Vascular	MGE/LGE_Neuron_DCX/ERBB4
0.0	0.0	0.0	-0.38355979323387146	inf	COL4A1	Vascular	STR_BCL11B/FOXP1
0.0	0.0	0.0	-0.23273849487304688	inf	IGFBP7	Vascular	STR_BCL11B/FOXP1
0.02282443270087242	0.00041865202347501906	0.03005350074750048	-0.21355430781841278	1.522104932420971	CPE	Vascular	STR_BCL11B/FOXP1
0.019256815314292908	3.0968236863770926e-09	1.1017405679534504e-06	-0.18170377612113953	5.9579206588151425	PTPRG	Vascular	STR_BCL11B/FOXP1
0.015565820038318634	0.0017234657909248607	0.08686267586261298	-0.08941659331321716	1.0611667960367974	DLG2	Vascular	STR_BCL11B/FOXP1
0.0	0.0015921989171241435	0.08319325313837425	0.085849329829216	1.0799118929831417	SPOCK2	Vascular	STR_BCL11B/FOXP1
0.0084080146625638	1.3990815170839e-06	0.0002547881234465278	0.12131179869174957	3.593820819829032	RPS14	Vascular	STR_BCL11B/FOXP1
0.02672596275806427	2.6053539363690703e-06	0.00044386424245521517	-0.5868374705314636	3.3527498401737486	FLRT2	Vascular	MGE/LGE_Neuron_DCX/LHX6
0.013980240561068058	0.0012267735358750809	0.06943800926321944	-0.36044076085090637	1.1584027385572535	OLIG2	Vascular	MGE/LGE_Neuron_DCX/LHX6
0.005605948623269796	1.2518815131201677e-06	0.00023296551973387	-0.35175013542175293	3.632708352353482	LRP2	Vascular	MGE/LGE_Neuron_DCX/LHX6
0.005370786413550377	0.0007158138779150836	0.04617858489205787	-0.3489444851875305	1.335559379842122	APOLD1	Vascular	MGE/LGE_Neuron_DCX/LHX6
0.0027025071904063225	1.550766568492179e-07	3.678053414212039e-05	-0.2930391728878021	4.434381968048158	NTM	Vascular	MGE/LGE_Neuron_DCX/LHX6
0.006069718394428492	0.0003604184116341447	0.02741900067375229	0.1966603398323059	1.5619483777661936	PTPRG	Vascular	MGE/LGE_Neuron_DCX/LHX6
0.0008051097975112498	2.3945154095095234e-06	0.00041377226276324565	0.2209489345550537	3.3832386256388993	IGFBP7	Vascular	MGE/LGE_Neuron_DCX/LHX6
0.004014328122138977	2.617299710294674e-10	1.1946738602160142e-07	0.4113714396953583	6.92275063868266	COL4A1	Vascular	MGE/LGE_Neuron_DCX/LHX6
0.10453774034976959	0.00160157770898528	0.0833233719048858	0.7230420112609863	1.0792331634715966	RHOB	Vascular	MGE/LGE_Neuron_DCX/LHX6
