## Supplementary material for "Progenitor Diversity and Architecture of the Human Ganglionic Eminences Shaping the Basal Ganglia": DataS3

### Sheet: MoranI
Top 10 genes orderd by Moran’s I global spatial auto-correlation statistics
	GW23_EXP1			GW23_EXP2			GW14
		I			I			I
	CRYAB	0.489151		SPP1	0.513835		RXRG	0.473197
	SPP1	0.427225		CRYAB	0.448963		ATP1A2	0.295329
	FOXP1	0.35685		SCG2	0.434966		PLXNA4	0.284199
	FOS	0.349619		FOS	0.422338		BCL11B	0.268617
	RXRG	0.339413		CLU	0.348066		DLX2	0.253276
	DCX	0.332711		RXRG	0.320894		SOX2	0.249559
	GRIA2	0.318529		ANGPT2	0.316585		SPP1	0.241633
	CRABP1	0.28328		MKI67	0.310029		FOXP1	0.238671
	TCF4	0.262948		CRABP1	0.30651		SP9	0.227068
	ANGPT2	0.237107		TOP2A	0.289683		CALM1	0.226121
