## Supplementary material for "Progenitor Diversity and Architecture of the Human Ganglionic Eminences Shaping the Basal Ganglia": DataS2

### Sheet: GEXprog_aurocs_hvgs
	Li2023|IPC-EN	Li2023|IPC-Glia	Li2023|IPC-IN	Li2023|OPC	Li2023|RG-oRG	Li2023|RG-tRG	Li2023|RG-vRG
GE2025|APC	0.0739363	0.982454	0.0652046	0.912094	0.885329	0.858238	0.612711
GE2025|cycling1	0.4988	0.28864	0.682824	0.118874	0.339452	0.313605	0.760643
GE2025|cycling2	0.468358	0.114922	0.845999	0.142912	0.501377	0.349119	0.771816
GE2025|IPC_early1	0.235871	0.746003	0.284231	0.380667	0.790441	0.780357	0.683638
GE2025|IPC_early2	0.303194	0.4327	0.54517	0.173673	0.57425	0.502334	0.888525
GE2025|IPC_early3	0.376503	0.611818	0.465987	0.322022	0.610324	0.544013	0.685106
GE2025|IPC_early4	0.432242	0.637288	0.383583	0.333375	0.683925	0.663861	0.496404
GE2025|IPC_late1	0.522447	0.401757	0.502855	0.247511	0.618399	0.580912	0.463347
GE2025|IPC_late2	0.504184	0.303942	0.795634	0.14214	0.290588	0.207923	0.796916
GE2025|IPC_late3	0.548341	0.366354	0.703301	0.244338	0.37277	0.267617	0.647343
GE2025|Neuroblast1	0.702725	0.406825	0.671697	0.403767	0.464169	0.434325	0.293337
GE2025|Neuroblast10	0.68323	0.40466	0.650124	0.541396	0.311173	0.336842	0.365687
GE2025|Neuroblast11	0.876122	0.28321	0.643415	0.723034	0.313963	0.380889	0.100881
GE2025|Neuroblast12	0.759022	0.517017	0.546218	0.831188	0.207783	0.317512	0.215065
GE2025|Neuroblast13	0.396473	0.739611	0.253286	0.885446	0.5236	0.613538	0.395972
GE2025|Neuroblast2	0.629331	0.273621	0.87159	0.287992	0.193344	0.137372	0.627477
GE2025|Neuroblast3	0.68978	0.316662	0.761964	0.446812	0.235534	0.205749	0.450546
GE2025|Neuroblast4	0.714224	0.159164	0.907926	0.278087	0.18319	0.128941	0.506761
GE2025|Neuroblast5	0.844877	0.283352	0.728083	0.60326	0.34947	0.382695	0.148206
GE2025|Neuroblast6	0.751632	0.36765	0.696208	0.588346	0.310181	0.336402	0.284207
GE2025|Neuroblast7	0.629187	0.437599	0.570552	0.566134	0.419012	0.432172	0.358165
GE2025|Neuroblast8	0.843839	0.426834	0.578485	0.788608	0.223201	0.306755	0.140513
GE2025|Neuroblast9	0.902537	0.278997	0.67274	0.719826	0.213545	0.274581	0.111352
GE2025|OPC	0.23037	0.978916	0.123228	0.99689	0.579539	0.635323	0.257745
GE2025|RG1	0.119481	0.770465	0.121248	0.511308	0.910481	0.913152	0.715385
GE2025|RG2	0.0848164	0.599749	0.152857	0.318532	0.892476	0.915889	0.846499
GE2025|RG3	0.186619	0.587296	0.242096	0.39174	0.80739	0.790188	0.752941
GE2025|RG4	0.0986878	0.812492	0.111994	0.623012	0.918867	0.918623	0.727547
GE2025|RG5	0.200422	0.715771	0.227624	0.463378	0.84137	0.817696	0.685052

### Sheet: DataS_correlationAnalysis
	Li2023|IPC-EN	Li2023|IPC-Glia	Li2023|IPC-IN	Li2023|OPC	Li2023|RG-oRG	Li2023|RG-tRG	Li2023|RG-vRG
GE2025|APC	0.43139	0.947032	0.130327	0.893313	0.75534	0.695773	0.405338
GE2025|cycling1	0.455768	0.440559	0.48695	0.425448	0.53471	0.553984	0.561524
GE2025|cycling2	0.711588	0.530191	0.222325	0.473196	0.492446	0.448372	0.258981
GE2025|IPC_early1	0.225745	0.859907	0.361142	0.370227	0.82302	0.834698	0.717074
GE2025|IPC_early2	0.319197	0.704106	0.428283	0.255025	0.724112	0.697908	0.681332
GE2025|IPC_early3	0.452612	0.81674	0.410604	0.569211	0.616509	0.581933	0.506251
GE2025|IPC_early4	0.531635	0.745648	0.341042	0.43804	0.608637	0.566985	0.427797
GE2025|IPC_late1	0.583288	0.609703	0.356437	0.475506	0.513165	0.487855	0.399051
GE2025|IPC_late2	0.565694	0.432943	0.583148	0.245948	0.439224	0.416602	0.478998
GE2025|IPC_late3	0.610957	0.452805	0.561931	0.362629	0.415615	0.378361	0.412405
GE2025|Neuroblast1	0.735907	0.337825	0.581959	0.403713	0.303177	0.260339	0.289412
GE2025|Neuroblast10	0.442063	0.343538	0.782789	0.407585	0.409127	0.484105	0.611068
GE2025|Neuroblast11	0.870642	0.143245	0.623598	0.650197	0.0754775	0.0924794	0.172178
GE2025|Neuroblast12	0.303559	0.30766	0.892187	0.707417	0.430639	0.545538	0.757932
GE2025|Neuroblast13	0.344533	0.489451	0.491341	0.688585	0.594609	0.627648	0.658248
GE2025|Neuroblast2	0.675135	0.29093	0.696912	0.403384	0.245412	0.235232	0.384318
GE2025|Neuroblast3	0.647047	0.239186	0.671816	0.576432	0.262627	0.264966	0.404744
GE2025|Neuroblast4	0.694223	0.181629	0.808567	0.237613	0.213899	0.228123	0.375814
GE2025|Neuroblast5	0.875749	0.189946	0.606896	0.482929	0.129602	0.102864	0.163608
GE2025|Neuroblast6	0.94318	0.455512	0.231094	0.713278	0.235753	0.140991	0.0583569
GE2025|Neuroblast7	0.461618	0.401959	0.630181	0.598331	0.471115	0.505633	0.55917
GE2025|Neuroblast8	0.491185	0.180056	0.880972	0.829825	0.24706	0.358422	0.569224
GE2025|Neuroblast9	0.717224	0.1055	0.746117	0.726406	0.144208	0.201468	0.333996
GE2025|OPC	0.560564	0.861801	0.219018	0.988206	0.492072	0.437288	0.27087
GE2025|RG1	0.246843	0.712248	0.30207	0.36905	0.826482	0.836881	0.70556
GE2025|RG2	0.150575	0.789319	0.231863	0.166492	0.902701	0.926415	0.805495
GE2025|RG3	0.314926	0.763942	0.229089	0.286102	0.815795	0.776822	0.638254
GE2025|RG4	0.276844	0.745226	0.156567	0.459532	0.873421	0.835986	0.645511
GE2025|RG5	0.297385	0.786054	0.250102	0.426397	0.830096	0.789031	0.640806

### Sheet: GEX_Spearman
	RG-vRG	IPC-EN	RG-oRG	RG-tRG	OPC	IPC-Glia	IPC-IN
RG5	0.81918	0.739917	0.812947	0.791168	0.657736	0.745101	0.735821
RG1	0.861292	0.741592	0.893407	0.890618	0.701476	0.792689	0.715745
IPC_late2	0.773859	0.762335	0.656658	0.618857	0.560785	0.649604	0.82936
Neuroblast11	0.7252	0.820765	0.689322	0.678727	0.685294	0.660449	0.80958
Neuroblast3	0.774796	0.807825	0.674642	0.645586	0.630849	0.672226	0.849041
Neuroblast12	0.819861	0.850425	0.750551	0.751636	0.767638	0.752982	0.840039
Neuroblast5	0.742822	0.829023	0.698394	0.680433	0.667785	0.667262	0.832004
Neuroblast9	0.742501	0.830832	0.692383	0.679664	0.690319	0.672837	0.827688
Neuroblast6	0.782978	0.835619	0.707883	0.690846	0.683163	0.69877	0.859081
Neuroblast7	0.822037	0.8348	0.762111	0.743231	0.697818	0.733263	0.849374
RG4	0.787032	0.676204	0.825537	0.821448	0.655514	0.734804	0.648707
Neuroblast8	0.771789	0.838258	0.722803	0.714977	0.727082	0.712569	0.826865
RG2	0.843829	0.709305	0.832094	0.839918	0.624654	0.724119	0.712567
OPC	0.697251	0.682346	0.693148	0.697334	0.924947	0.791585	0.6418
IPC_early4	0.812204	0.788833	0.787817	0.763556	0.657506	0.743129	0.790037
Neuroblast10	0.806801	0.834702	0.727299	0.710101	0.684729	0.716571	0.858815
Neuroblast4	0.764798	0.805163	0.651308	0.618568	0.597782	0.64486	0.862556
IPC_early3	0.810602	0.770838	0.733888	0.700371	0.622693	0.715908	0.80508
IPC_late3	0.786738	0.786555	0.692173	0.654351	0.605675	0.680083	0.828076
RG3	0.830313	0.729984	0.793498	0.778991	0.629008	0.718979	0.737392
Neuroblast1	0.77195	0.820526	0.723775	0.695313	0.654387	0.695423	0.83474
Neuroblast2	0.75083	0.76994	0.63577	0.60139	0.58004	0.634986	0.832809
IPC_early2	0.807781	0.744748	0.706108	0.672245	0.573478	0.678861	0.797766
Neuroblast13	0.834992	0.790796	0.797516	0.808045	0.809742	0.784222	0.756159
cycling1	0.727565	0.715094	0.631708	0.60584	0.523708	0.61249	0.769034
cycling2	0.65738	0.64396	0.56899	0.53686	0.457036	0.512748	0.721438
IPC_late1	0.703853	0.71082	0.657116	0.632277	0.542068	0.608206	0.743255
APC	0.751669	0.640147	0.786357	0.780063	0.753578	0.850289	0.60257
IPC_early1	0.816316	0.74634	0.791403	0.771835	0.639369	0.739259	0.750938

### Sheet: ATAC_Spearman
	RG-vRG	IPC-EN	RG-oRG	RG-tRG	OPC	IPC-Glia	IPC-IN
RG5	0.74616	0.511396	0.748075	0.732158	0.581683	0.694578	0.372239
RG1	0.799371	0.481371	0.820025	0.811643	0.508918	0.703538	0.312101
IPC_late2	0.546351	0.503858	0.518815	0.510028	0.444191	0.503375	0.615684
Neuroblast11	0.226576	0.358732	0.19637	0.211877	0.25051	0.198176	0.586147
Neuroblast3	0.284325	0.359731	0.258494	0.259416	0.295478	0.26576	0.546612
Neuroblast12	0.425616	0.466914	0.395279	0.402182	0.384661	0.380796	0.681112
Neuroblast5	0.294238	0.418921	0.263924	0.274398	0.288223	0.260238	0.673635
Neuroblast9	0.160987	0.298508	0.133312	0.146062	0.213306	0.1344	0.558904
Neuroblast6	0.350013	0.426285	0.320209	0.331654	0.342119	0.317472	0.635306
Neuroblast7	0.50709	0.445693	0.489887	0.486999	0.457313	0.475213	0.557639
RG4	0.75212	0.486354	0.764742	0.748503	0.546716	0.677609	0.278729
Neuroblast8	0.156495	0.269759	0.133048	0.142854	0.234991	0.145507	0.512171
RG2	0.762126	0.430195	0.774887	0.783692	0.459404	0.659189	0.227879
OPC	0.487988	0.396478	0.487633	0.478124	0.793951	0.594288	0.260415
IPC_early4	0.708463	0.571857	0.697128	0.688545	0.588648	0.69178	0.503229
Neuroblast10	0.472069	0.462669	0.445183	0.448809	0.384435	0.42967	0.663562
Neuroblast4	0.340736	0.41823	0.308362	0.313601	0.29159	0.29766	0.698623
IPC_early3	0.625621	0.499036	0.610586	0.60085	0.574281	0.636113	0.47165
IPC_late3	0.531098	0.516317	0.504279	0.496227	0.461152	0.506366	0.627183
RG3	0.760021	0.494493	0.762553	0.747756	0.53077	0.690011	0.304797
Neuroblast1	0.464982	0.516954	0.435152	0.431669	0.42553	0.438992	0.689808
Neuroblast2	0.292119	0.357865	0.263674	0.264855	0.289288	0.275773	0.559923
IPC_early2	0.691935	0.509441	0.679429	0.665884	0.531311	0.641495	0.454609
Neuroblast13	0.672002	0.497981	0.662889	0.65126	0.520677	0.611856	0.460551
cycling1	0.586869	0.475805	0.569519	0.562133	0.467881	0.532545	0.538146
cycling2	0.500707	0.406082	0.482627	0.486352	0.388833	0.451425	0.422185
IPC_late1	0.620447	0.524354	0.599622	0.595505	0.51073	0.585787	0.545965
APC	0.659542	0.440436	0.673906	0.660113	0.617232	0.730493	0.267352
IPC_early1	0.69726	0.47289	0.699641	0.690691	0.539665	0.671012	0.374911
